# Advancing Microbial Comparative Genomics Through Tumor-Normal Inspired Framework

**DOI:** 10.1101/2025.02.05.636605

**Authors:** Junjie Yang, Sheng Yang

**Author notes:** **Address:** 300 Fenglin Road, Shanghai, 200032, China.

## Abstract

Comparative genomics has emerged as a pivotal methodology for elucidating genetic variations in microbial studies. However, conventional analytical approaches for diploid and polyploid microorganisms have demonstrated limited efficacy in discriminating new mutations from background heterozygosity.

This study presents an innovative microbial comparative genomics framework adapted from tumor-normal sequencing methodology. Our approach establishes the original strain as the “normal sample” and the derived strain as the “tumor sample”, enabling precise identification of new mutations (“somatic variants”) while filtering pre-existing heterozygous sites (“germline variations”). The analytical pipeline also includes assessment of loss-of-heterozygosity (LOH) events and genome-wide detection of copy number variations (CNVs) with resolution to identify both regional CNV and whole-chromosome aneuploidy through integrated CNV and variant allele frequency analysis. We validated this framework using diploid *Saccharomyces cerevisiae* strains before successfully extending its application to *Kluyveromyces marxianus*, *Candida* spp., and *Hortaea werneckii*, encompassing haploid, diploid, polyploid, and aneuploid states. The methodology revealed previously undetected variations across experimental evolution studies, demonstrating superior resolution compared to conventional approaches. This adaptable platform establishes a new paradigm for microbial genome studies, particularly for organisms with diploid or polyploid states where traditional comparative genomics methods prove inadequate.
