## Supplementary material for "Advancing Microbial Comparative Genomics Through Tumor-Normal Inspired Framework": Table S1

### Sheet: Sheet1
No.	Case_study	Sample	Sample_description	Sample_reads_id(NCBI, DDBJ or CNGB)	refferece_genome_id	refference_descripiton	Normal	Normal_description	Normal_reads_id(NCBI, DDBJ or CNGB)	Article	ploidy	chr+	chr-	large CNV	large LOH in chr./contig	indel	indel.Germline	indel.Germline.hc	indel.hc	indel.LOH	indel.LOH.hc	indel.Somatic	indel.Somatic.hc	snp	snp.Germline	snp.Germline.hc	snp.hc	snp.LOH	snp.LOH.hc	snp.Somatic	snp.Somatic.hc
1	1	TS7710	A xylose/glucose fermenting yeast strain obtained by adaptive evolution	SRR18789287	GCA_045517165.1	Saccharomyces cerevisiae strain AA1, A haploid yeast strain from AQ	AQ	An industrial ethanol-producing diploid Saccharomyces cerevisiae strain (CCTCC M90965)	SRR18789296	https://doi.org/10.1038/s41589-024-01771-6	2n	XI			chr10	658	517	102	168	12	12	129	54	6302	5845	642	1010	220	220	236	148
2	1	eGXI-1.0	A xylose/glucose fermenting yeast strain obtained by adaptive evolution	SRR18789285	GCA_045517165.1	Saccharomyces cerevisiae strain AA1, A haploid yeast from AQ	AQ	An industrial ethanol-producing diploid Saccharomyces cerevisiae strain (CCTCC M90965)	SRR18789296	https://doi.org/10.1038/s41589-024-01771-6	2n				chr4, chr10	591	475	62	144	25	25	91	57	6328	5653	597	1211	377	377	298	231
3	1	AQ	An industrial ethanol-producing diploid Saccharomyces cerevisiae strain (CCTCC M90965)	SRR18789296	GCA_045517165.1	Saccharomyces cerevisiae strain AA1, A haploid yeast from AQ	AQ	An industrial ethanol-producing diploid Saccharomyces cerevisiae strain (CCTCC M90965)	SRR18789296	https://doi.org/10.1038/s41589-024-01771-6	2n					522	522	0	0	0	0	0	0	5968	5968	0	0	0	0	0	0
4	1	ANG.CJ.1	Active dry yeast ANG.CJ.1	SRR7851918	GCA_045517165.1	Saccharomyces cerevisiae strain AA1, A haploid yeast from AQ	AQ	An industrial ethanol-producing diploid Saccharomyces cerevisiae strain (CCTCC M90965)	SRR18789296	https://doi.org/10.1038/s41467-018-05106-7	2n				chr5,chr13	506	427	54	119	27	27	52	38	6332	5426	711	1541	438	438	464	392
5	2	SISc	An industrial S. cerevisia strain, the original strain for Genomewide Evolution-based CRISPR/Cas with Donor-free (GEbCD) system	CNR0973619	GCA_045517165.1	Saccharomyces cerevisiae strain AA1, A haploid yeast from AQ	AQ	An industrial ethanol-producing diploid Saccharomyces cerevisiae strain (CCTCC M90965)	SRR18789296	https://doi.org/10.1021/acssynbio.4c00017	2n+1	XV			chr5,chr12,chr13	652	462	148	262	54	53	136	61	6425	5259	887	1949	795	795	370	267
6	2	G4_72	An S. cerevisia that is strongly robust and has higher productivity, obtained by Genomewide Evolution-based CRISPR/Cas with Donor-free (GEbCD) system and high-throughput screening	CNR0973620	GCA_045517165.1	Saccharomyces cerevisiae strain AA1, A haploid yeast from AQ	AQ	An industrial ethanol-producing diploid Saccharomyces cerevisiae strain (CCTCC M90965)	SRR18789296	https://doi.org/10.1021/acssynbio.4c00017	2n+1	IX			chr1,chr6,chr8,chr13,chr14	738	421	96	337	96	96	221	145	7358	4659	650	3187	1402	1402	1295	1135
7	3	Ethanol Red (Padova)	The industrial Saccharomyces cerevisiae strain Ethanol Red (Lesaffre)	SRR15831144	GWHFGOL00000000	The industrial Saccharomyces cerevisiae strain Ethanol Red (Lesaffre)	Ethanol Red	The industrial Saccharomyces cerevisiae strain Ethanol Red(Lesaffre)	SRR15831144	https://doi.org/10.3389/fmicb.2021.768562	2n					883	883	0	0	0	0	0	0	5916	5916	0	0	0	0	0	0
8	3	Ethanol Red (Lund)	The industrial Saccharomyces cerevisiae strain Ethanol Red (Lesaffre)	SRR2002842	GWHFGOL00000000	The industrial Saccharomyces cerevisiae strain Ethanol Red (Lesaffre)	Ethanol Red	The industrial Saccharomyces cerevisiae strain Ethanol Red(Lesaffre)	SRR15831144	https://doi.org/10.1186/s12864-015-1737-4	2n					905	808	98	150	22	22	75	30	6199	5925	410	548	50	50	224	88
9	3.1	ISO12	An evolved industrial strain, which can grow and ferment hexose sugars under a combination of stress factors (high temperature and lignocellulose-derived inhibitors)	SRR2002960	GWHFGOL00000000	The industrial Saccharomyces cerevisiae strain Ethanol Red (Lesaffre)	Ethanol Red	The industrial Saccharomyces cerevisiae strain Ethanol Red(Lesaffre)	SRR15831144	https://doi.org/10.1186/s12864-015-1737-4	2n				chr1,chr10,chr13,chr9	962	679	81	300	115	113	167	106	6571	4920	327	1838	1015	1014	635	497
10	3.2	ScY01	derived from the industrial strain Ethanol Red through adaptive evolution at high temperature	SRR6395687	GWHFGOL00000000	The industrial Saccharomyces cerevisiae strain Ethanol Red (Lesaffre)	Ethanol Red	The industrial Saccharomyces cerevisiae strain Ethanol Red(Lesaffre)	SRR15831144	https://doi.org/10.1093/femsyr/foy045	2n+1	IX			chr1,chr12,chr13,chr3	942	704	73	273	128	128	102	72	5956	4634	424	1697	1167	1167	153	106
11	3.2	ScY033T	Thermotolerant strain, diploid	SRR6395688	GWHFGOL00000000	The industrial Saccharomyces cerevisiae strain Ethanol Red (Lesaffre)	Ethanol Red	The industrial Saccharomyces cerevisiae strain Ethanol Red(Lesaffre)	SRR15831144	https://doi.org/10.1093/femsyr/foy045	2n+1	IX			chr1,chr10,chr12,chr13,chr3	904	617	80	331	173	173	105	78	5999	4022	397	2324	1799	1799	176	128
12	3.2	ScY001T	Osmotolerant strain, diploid	SRR6395689	GWHFGOL00000000	The industrial Saccharomyces cerevisiae strain Ethanol Red (Lesaffre)	Ethanol Red	The industrial Saccharomyces cerevisiae strain Ethanol Red(Lesaffre)	SRR15831144	https://doi.org/10.1093/femsyr/foy045	2n+1	IX			chr1,chr10,chr12,chr13,chr3	917	608	68	327	186	186	113	73	5983	4067	425	2294	1739	1739	174	130
13	3.3	Y01-tp	Haploid segregant from ScY01	SRR6166613	GWHFGOL00000000	The industrial Saccharomyces cerevisiae strain Ethanol Red (Lesaffre)	Ethanol Red	The industrial Saccharomyces cerevisiae strain Ethanol Red(Lesaffre)	SRR15831144	https://doi.org/10.1186/s13068-019-1398-7	1n				all 16 chrs.	781	236	70	562	433	433	92	59	5816	298	117	5438	5211	5211	303	110
14	4	LSF.1	Active dry yeast LSF.1	SRR7851752	GWHFGOL00000000	The industrial Saccharomyces cerevisiae strain Ethanol Red (Lesaffre)	Ethanol Red	The industrial Saccharomyces cerevisiae strain Ethanol Red(Lesaffre)	SRR15831144	https://doi.org/10.1038/s41467-018-05106-7	3n+1	I				7136	228	74	6695	332	331	6538	6290	98879	1103	511	97928	4334	4334	93434	93083
15	5	DNA 0%-KM-1	This sample is before adaptive evolution under ethanol stress, and in medium without ethanol	CRR048454	GCA_000146045.2	Kluyveromyces marxianus str. FIM1	FIM1	Kluyveromyces marxianus str. FIM1 sample before adaptive evolution	CRR048454	https://doi.org/10.1186/s13068-019-1393-z	1n					151	151	0	0	0	0	0	0	754	754	0	0	0	0	0	0
16	5	DNA 0%-100d-1	This sample is after adaptive evolution under ethanol stress, and in medium without ethanol	CRR048455	GCA_001854445.2	Kluyveromyces marxianus str. FIM1	FIM1	Kluyveromyces marxianus str. FIM1 sample before adaptive evolution	CRR048454	https://doi.org/10.1186/s13068-019-1393-z	1n					160	150	16	19	2	2	8	1	771	730	217	229	10	10	31	2
17	5	DNA 6%-KM-1	This sample is before adaptive evolution under ethanol stress, and in medium with 6% ethanol	CRR048456	GCA_001854445.2	Kluyveromyces marxianus str. FIM1	FIM1	Kluyveromyces marxianus str. FIM1 sample before adaptive evolution	CRR048454	https://doi.org/10.1186/s13068-019-1393-z	1n					143	136	6	8	2	2	5	0	752	739	25	29	2	2	11	2
18	5	DNA 6%-100d-1	This sample is after adaptive evolution under ethanol stress, and in medium with 6% ethanol	CRR048457	GCA_001854445.2	Kluyveromyces marxianus str. FIM1	FIM1	Kluyveromyces marxianus str. FIM1 sample before adaptive evolution	CRR048454	https://doi.org/10.1186/s13068-019-1393-z	1n			chr3		155	144	14	17	2	2	9	1	766	722	218	233	12	12	32	3
19	6	X-17.2b	Candida tropiclis X-17.2b, wtih multi-stress tolerance after adaptive evolution	DRR32807	GCA_013177555.1	Candida tropicalis strain MYA-3404	X-17	the parant strain. C. tropicalis X-17,	DRR328071	https://doi.org/10.3390/en15020561	2n					13897	11181	1947	3878	1723	1721	989	210	75769	56598	14481	32079	17444	17435	1712	163
20	7.1	SC5314-S5	﻿Evolved at room temperature,YPD agar + 0.5 ug/mL Posaconazole	SRR18942588	GCF_000182965.3	Candida albicans SC5314	SC5314	SC5314-Anc	SRR18942600	https://doi.org/10.1093/g3journal/jkac156	2n+1	R				9844	9660	821	919	69	69	115	29	75787	75100	8187	8646	430	430	257	29
21	7.1	SC5314-S4	﻿Evolved at room temperature,YPD agar + 0.5 ug/mL Posaconazole	SRR18942589	GCF_000182965.3	Candida albicans SC5314	SC5314	SC5314-Anc	SRR18942600	https://doi.org/10.1093/g3journal/jkac156	2n+3	III,VI,R				9631	8637	768	1663	871	871	122	24	75075	66352	6004	14434	8382	8382	331	48
22	7.1	SC5314-S3	﻿Evolved at room temperature,YPD agar + 0.5 ug/mL Posaconazole	SRR18942590	GCF_000182965.3	Candida albicans SC5314	SC5314	SC5314-Anc	SRR18942600	https://doi.org/10.1093/g3journal/jkac156	2n+2	III,VI				9732	9555	796	897	71	70	106	31	75262	74361	8134	8858	697	697	203	27
23	7.1	SC5314-S2	﻿Evolved at room temperature,YPD agar + 0.5 ug/mL Posaconazole	SRR18942591	GCF_000182965.3	Candida albicans SC5314	SC5314	SC5314-Anc	SRR18942600	https://doi.org/10.1093/g3journal/jkac156	2n+1?	III,VI(?)				9844	9670	739	835	70	70	104	26	75825	74883	8243	8955	685	685	255	27
24	7.1	SC5314-S1	﻿Evolved at room temperature,YPD agar + 0.5 ug/mL Posaconazole	SRR18942592	GCF_000182965.3	Candida albicans SC5314	SC5314	SC5314-Anc	SRR18942600	https://doi.org/10.1093/g3journal/jkac156	2n			chrR		9844	9746	506	554	35	35	63	13	76038	75831	4238	4306	53	53	154	15
25	7.1	SC5314-S12	﻿Evolved at room temperature,YPD agar + 0.5 ug/mL Posaconazole	SRR18942593	GCF_000182965.3	Candida albicans SC5314	SC5314	SC5314-Anc	SRR18942600	https://doi.org/10.1093/g3journal/jkac156	2n+2	IV,R				9746	9588	613	700	58	58	100	29	75646	75161	5518	5755	208	208	277	29
26	7.1	SC5314-S11	﻿Evolved at room temperature,YPD agar + 0.5 ug/mL Posaconazole	SRR18942594	GCF_000182965.3	Candida albicans SC5314	SC5314	SC5314-Anc	SRR18942600	https://doi.org/10.1093/g3journal/jkac156	2n+1	R				9601	9410	549	671	89	89	102	33	74798	74113	4496	4985	460	459	224	30
27	7.1	SC5314-S10	﻿Evolved at room temperature,YPD agar + 0.5 ug/mL Posaconazole	SRR18942595	GCF_000182965.3	Candida albicans SC5314	SC5314	SC5314-Anc	SRR18942600	https://doi.org/10.1093/g3journal/jkac156	2n+1	R				9738	9587	635	713	56	56	95	22	75536	75186	5323	5516	174	173	175	20
28	7.1	SC5314-S9	﻿Evolved at room temperature,YPD agar + 0.5 ug/mL Posaconazole	SRR18942596	GCF_000182965.3	Candida albicans SC5314	SC5314	SC5314-Anc	SRR18942600	https://doi.org/10.1093/g3journal/jkac156	2n+1	R				9748	9572	856	953	66	66	110	31	75730	74861	8478	9155	645	645	224	32
29	7.1	SC5314-S8	﻿Evolved at room temperature,YPD agar + 0.5 ug/mL Posaconazole	SRR18942597	GCF_000182965.3	Candida albicans SC5314	SC5314	SC5314-Anc	SRR18942600	https://doi.org/10.1093/g3journal/jkac156	2n+1	R				9839	9704	589	657	43	43	92	25	75600	75269	5909	6099	174	173	157	17
30	7.1	SC5314-S7	﻿Evolved at room temperature,YPD agar + 0.5 ug/mL Posaconazole	SRR18942598	GCF_000182965.3	Candida albicans SC5314	SC5314	SC5314-Anc	SRR18942600	https://doi.org/10.1093/g3journal/jkac156	2n+1(?)	R(?)				9853	9729	515	569	33	33	91	21	75814	75482	5002	5129	109	109	223	18
31	7.1	SC5314-S6	﻿Evolved at room temperature,YPD agar + 0.5 ug/mL Posaconazole	SRR18942599	GCF_000182965.3	Candida albicans SC5314	SC5314	SC5314-Anc	SRR18942600	https://doi.org/10.1093/g3journal/jkac156	2n+1(?)	R(?)				9804	9672	525	587	43	43	89	19	75800	75459	4331	4521	175	175	166	15
32	7.1	SC5314-Anc	Ancestral replicate 1, Grown at room temperature YPD	SRR18942600	GCF_000182965.3	Candida albicans SC5314	SC5314	SC5314-Anc	SRR18942600	https://doi.org/10.1093/g3journal/jkac156	2n					9811	9811	0	0	0	0	0	0	75776	75776	0	0	0	0	0	0
33	7.1	SC5314-Anc4	Ancestral replicate 2, Grown at room temperature YPD	SRR18942601	GCF_000182965.3	Candida albicans SC5314	SC5314	SC5314-Anc	SRR18942600	https://doi.org/10.1093/g3journal/jkac156	2n					9806	9675	431	488	39	39	92	18	75638	75416	3458	3561	84	84	138	19
34	7.2	EVO_P76055-1	Candida albicans EVO_P76055-1	SRR1159247	GWHFGOI00000000.1	Candida albicans P76055	P76055	Candida albicans P76055	SRR393515	https://doi.org/10.1073/pnas.1806002115	2n					6655	6406	538	645	43	43	206	64	55734	54609	5502	6022	378	377	747	143
35	7.2	EVO_P76055-2	Candida albicans EVO_P76055-2	SRR1159305	GWHFGOI00000000.1	Candida albicans P76055	P76055	Candida albicans P76055	SRR393515	https://doi.org/10.1073/pnas.1806002115	2n					6643	6423	540	627	45	45	175	42	55648	54599	5327	5792	360	360	689	105
36	7.2	P76055_SysP4	systemic infection, mouse kidney	SRR5133885	GWHFGOI00000000.1	Candida albicans P76055	P76055	Candida albicans P76055	SRR393515	https://doi.org/10.1073/pnas.1806002115	2n					6449	6149	649	810	118	118	182	43	54956	52852	5950	7549	1499	1496	604	103
37	7.2	P76055_GI_big	GI colonization big , mouse fecal pellets	SRR5133889	GWHFGOI00000000.1	Candida albicans P76055	P76055	Candida albicans P76055	SRR393515	https://doi.org/10.1073/pnas.1806002115	2n					6581	6349	540	647	41	41	191	66	55581	54422	5609	6199	476	476	683	114
38	7.2	P76055_GI_Pur	GI colonization Pur, mouse fecal pellets	SRR5133893	GWHFGOI00000000.1	Candida albicans P76055	P76055	Candida albicans P76055	SRR393515	https://doi.org/10.1073/pnas.1806002115	2n					6377	6033	662	866	155	154	189	50	54408	51411	5532	8004	2363	2362	632	110
39	7.2	P76055_GI_A	GI colonization A,mouse fecal pellets	SRR5133898	GWHFGOI00000000.1	Candida albicans P76055	P76055	Candida albicans P76055	SRR393515	https://doi.org/10.1073/pnas.1806002115	?					18465	2696	1142	16262	1915	1913	13853	13207	153680	19933	6223	138324	28357	28344	105346	103757
40	7.2	P76055_GI_small	GI colonization small,mouse fecal pellets	SRR5133903	GWHFGOI00000000.1	Candida albicans P76055	P76055	Candida albicans P76055	SRR393515	https://doi.org/10.1073/pnas.1806002115	2n					6339	5389	616	1413	722	721	228	76	55215	46777	5040	12882	7629	7629	805	213
41	8	T100-1E	Hortaea werneckii T100-1E; EXF-2000 after serial cultivation at high salinity (experimental evolution)	SRR15276550	GWHFGOH00000000.1	Hortaea werneckii EXF-2000	EXF-2000	Hortaea werneckii EXF-2000	SRR15276557	https://doi.org/10.3390/jof7090723						558	438	16	80	15	15	105	49	18642	15558	798	3476	2579	2579	380	99
42	8	T100-1D	Hortaea werneckii T100-1D; EXF-2000 after serial cultivation at high salinity (experimental evolution)	SRR15276551	GWHFGOH00000000.1	Hortaea werneckii EXF-2000	EXF-2000	Hortaea werneckii EXF-2000	SRR15276557	https://doi.org/10.3390/jof7090723						562	446	32	97	11	11	105	54	20159	16071	840	4628	3709	3709	258	79
43	8	T100-1C	Hortaea werneckii T100-1C; EXF-2000 after serial cultivation at high salinity (experimental evolution)	SRR15276552	GWHFGOH00000000.1	Hortaea werneckii EXF-2000	EXF-2000	Hortaea werneckii EXF-2000	SRR15276557	https://doi.org/10.3390/jof7090723						532	434	14	73	11	11	87	48	19634	15709	951	4482	3410	3410	398	121
44	8	T100-1B	Hortaea werneckii T100-1B; EXF-2000 after serial cultivation at high salinity (experimental evolution)	SRR15276553	GWHFGOH00000000.1	Hortaea werneckii EXF-2000	EXF-2000	Hortaea werneckii EXF-2000	SRR15276557	https://doi.org/10.3390/jof7090723						572	463	16	75	14	14	95	45	20923	15975	814	5455	4580	4580	246	61
45	8	T100-1A	Hortaea werneckii T100-1A; EXF-2000 after serial cultivation at high salinity (experimental evolution)	SRR15276554	GWHFGOH00000000.1	Hortaea werneckii EXF-2000	EXF-2000	Hortaea werneckii EXF-2000	SRR15276557	https://doi.org/10.3390/jof7090723						562	460	18	74	15	15	87	41	22258	16252	965	6613	5522	5522	352	126
46	8	T100-1	Hortaea werneckii T100-1; EXF-2000 after serial cultivation at high salinity (experimental evolution)	SRR15276555	GWHFGOH00000000.1	Hortaea werneckii EXF-2000	EXF-2000	Hortaea werneckii EXF-2000	SRR15276557	https://doi.org/10.3390/jof7090723						500	418	14	69	13	13	69	42	19351	15247	856	4657	3736	3736	262	65
47	8	T50-1	Hortaea werneckii T50-1; EXF-2000 after serial cultivation at high salinity (experimental evolution)	SRR15276556	GWHFGOH00000000.1	Hortaea werneckii EXF-2000	EXF-2000	Hortaea werneckii EXF-2000	SRR15276557	https://doi.org/10.3390/jof7090723						476	412	11	49	16	16	48	22	20379	15510	723	5273	4498	4498	252	52
48	8	T0	Hortaea werneckii T0; original EXF-2000	SRR15276557	GWHFGOH00000000.1	Hortaea werneckii EXF-2000	EXF-2000	Hortaea werneckii EXF-2000	SRR15276557	https://doi.org/10.3390/jof7090723						447	447	0	0	0	0	0	0	17524	17524	0	0	0	0	0	0
49	8	EXF-2000	Hortaea werneckii EXF-2000	SRR866616	GWHFGOH00000000.1	Hortaea werneckii EXF-2000	EXF-2000	Hortaea werneckii EXF-2000	SRR15276557	https://doi.org/10.1371/journal.pone.0071328						239	145	16	105	89	89	5	0	16285	8888	696	7852	7097	7097	203	59
50	8	EXF-225_evol110	Hortaea werneckii EXF-225_evol110	SRR14321123	GWHFGOH00000000.1	Hortaea werneckii EXF-2000	EXF-2000	Hortaea werneckii EXF-2000	SRR15276557	https://doi.org/10.1186/s12864-018-4751-5						656	414	54	207	59	59	183	94	21646	16230	1782	6440	4200	4198	1136	460
51	9	CIBT3279	ATCC98082 cured plasmid	SRR31143522	GCA_018279585.1	E. coli ATCC98082	ATCC98082	E. coli ATCC98082	SRR31143523				plasmid cured	plasmid cured		9	9	1	1	0	0	0	0	3	0	0	3	1	1	2	2

### Sheet: Sheet2
	REF
Candida albicans	P76055	GCA_000784505.1	ordered contig to chromosome, guided by refference GCF_000182965.3
Saccharomyces cerevisiae	Ethanol Red	assembled by canu using SRR15831142 raw ONT reads,	ordered contig to chromosome guided by refference GCA_000146045.2	corrected by pillon using SRR15831144 short reads
Hortaea werneckii	EXF-2000	GCA_002127715.1		corrected by quiver using SRR5086626 raw PacBio reads	corrected by pillon and Nextpolish using SRR866616 short reads
